# Bacterial antiviral defense pathways encode eukaryotic-like ubiquitination systems

**DOI:** 10.1101/2023.09.26.559546

**Authors:** Lydia R. Chambers, Qiaozhen Ye, Jiaxi Cai, Minheng Gong, Hannah E. Ledvina, Huilin Zhou, Aaron T. Whiteley, Raymond T. Suhandynata, Kevin D. Corbett

## Abstract

Ubiquitination and related pathways play crucial roles in protein homeostasis, signaling, and innate immunity^1-3^. In these pathways, an enzymatic cascade of E1, E2, and E3 proteins conjugates ubiquitin or a ubiquitin-like protein (Ubl) to targetprotein lysine residues^4^. Bacteria encode ancient relatives of E1 and Ubl proteins involved in sulfur metabolism^5,6^ but these proteins do not mediate Ubl-target conjugation, leaving open the question of whether bacteria can perform ubiquitination-like protein conjugation. Here, we demonstrate that a bacterial antiviral immune system encodes a complete ubiquitination pathway. Two structures of a bacterial E1:E2:Ubl complex reveal striking architectural parallels with canonical eukaryotic ubiquitination machinery. The bacterial E1 encodes an N-terminal inactive adenylation domain (IAD) and a C-terminal active adenylation domain (AAD) with a mobile α-helical insertion containing the catalytic cysteine (CYS domain). One structure reveals a pre-reaction state with the bacterial Ubl C-terminus positioned for adenylation, and the E1 CYS domain poised nearby for thioester formation. A second structure mimics an E1-to-E2 transthioesterification state, with the E1 CYS domain rotated outward and its catalytic cysteine adjacent to the bound E2. We show that a deubiquitinase (DUB) in the same pathway pre-processes the bacterial Ubl, exposing its C-terminal glycine for adenylation. Finally, we show that the bacterial E1 and E2 collaborate to conjugate Ubl to target-protein lysine residues. Together, these data reveal that bacteria possess *bona fide* ubiquitination systems with strong mechanistic and architectural parallels to canonical eukaryotic ubiquitination pathways, suggesting that these pathways arose first in bacteria.
