## Supplementary Table 1 for "Bacterial antiviral defense pathways encode eukaryotic-like ubiquitination systems"

### Sheet: Sheet1
Supplementary Table 1. Identified Type II BilABCD systems
(All accession numbers are IMG Gene IDs)
	Upstream transcriptional regulators
Species	CapP	CapH	Ubl (bilA)	E2 (bilB)	DUB (bilC)	E1 (bilD)	Notes
Mesorhizobium loti TONO			2817581327	2817581328	2817581329	2817581330
Mesorhizobium japonicum R7A			2512934990	2512934989	2512934988	2512934987
Mesorhizobium sanjuanii BSA136			2869168778	2869168779	2869168780	2869168781
Mesorhizobium ciceri CMG6			2509373851	2509373850	2509373849	2509373848
Mesorhizobium sp. M7A.F.Ca.MR.176.00.0.0			2869258046	2869258047	2869258048	2869258049
Mesorhizobium sp. M7A.F.Ce.TU.012.03.2.1			2844011720	2844011719	2844011718	2844011717
Mesorhizobium sp. M7A.F.Ca.CA.002.09.1.1			2922183218	2922183217	2922183216	2922183215
Mesorhizobium muleiense CGMCC 1.11022			2676517950	2676517951	2676517952	2676517953
Mesorhizobium sp. M6A.T.Cr.TU.016.01.1.1			2841737978	2841737977	2841737976	2841737975
Mesorhizobium sp. M1A.F.Ca.IN.022.04.1.1			2874103276	2874103275	2874103274	2874103273
Mesorhizobium sp. M3A.F.Ca.ET.080.04.2.1			2847674259	2847674258	2847674257	2847674256
Mesorhizobium sp. M7A.T.Ca.US.000.02.2.1			2869236611	2869236610	2869236609	2869236608
Mesorhizobium sp. M2D.F.Ca.ET.160.01.1.1			2874151870	2874151871	2874151872	2874151873
Mesorhizobium sp. M1A.F.Ca.IN.020.06.1.1						2871448843	Incomplete genome record
Mesorhizobium sp. WSM3879			2792717947	2792717946	2792717945	2792717944
Mesorhizobium sp. WSM3864			2792737917	2792737918	2792737919	2792737920
Mesorhizobium sp. WSM3876			2792724624	2792724623	2792724622	2792724621
Mesorhizobium sp. WSM3862			2792790737	2792790736	2792790735	2792790734
Mesorhizobium sp. M00.F.Ca.ET.217.01.1.1			2958121839	2958121838	2958121837	2958121836
Mesorhizobium sp. WSM3860			2792785776	2792785777	2792785778	2792785779
Mesorhizobium sp. M1D.F.Ca.ET.043.01.1.1			2881163880	2881163879	2881163878	2881163877
Mesorhizobium kowhaii Ach-343			2874172802	2874172801	2874172800	2874172799
Sinorhizobium fredii NGR234			643692158	643692157	643692156	643692155
Sinorhizobium fredii CCBAU 83666 AJQR			2670176099	2670176098	2670176097	2670176096
Sinorhizobium terangae SEMIA 6460			2838080344	2838080345	2838080346	2838080347
Ensifer aridi TW10			2509379668	2509379667	2509379666	2509379665	Used for crystal structures; Identified in Ledvina, Ye et al. (2023)
Ensifer aridi LMR013			2850043261	2850043262	2850043263	2850043264
Ensifer aridi LMR001			2850107489	2850107490	2850107491	2850107492
Sinorhizobium fredii PCH1			2855877108	2855877107	2855877106	2855877105
Sinorhizobium americanum 23C40			2799318365	2799318366	2799318367	2799318368
Ensifer psoraleae CCBAU 65732			2920762621	2920762622	2920762623	2920762624
Rhizobium mesoamericanum STM6155			2513601092	2513601093	2513601094	2513601095
Rhizobium mesoamericanum STM3625			2537423058	2537423057	2537423056	2537423055
Rhizobium grahamii CCGE 502			2535521142	2535521141	2535521140	2535521139
Mesorhizobium sp. M8A.F.Ca.ET.161.01.1.1			2937881438	2937881439	2937881440	2937881441
Rhizobium mesoamericanum STM6155			2513597435	2513597436	2513597437	2513597438
Rhizobium mesoamericanum STM3625			2537422858	2537422859	2537422860	2537422861
Mesorhizobium sp. LSJC268A00			2673001016	2673001017	2673001018	2673001019
Mesorhizobium sp. LSHC440B00			2674535297	2674535298	2674535299	2674535300
Mesorhizobium sp. L2C066B000			2678932408	2678932409	2678932410	2678932411
Mesorhizobium sp. L103C131B0			2700124484	2700124485	2700124486	2700124487
Mesorhizobium sp. LNJC394B00			2707259128	2707259127	2707259126	2707259125
Mesorhizobium sp. L2C085B000			2675416366	2675416367	2675416368	2675416369
Mesorhizobium sp. L2C067A000			2707317466	2707317465	2707317464	2707317463
Mesorhizobium sp. LSJC255A00			2707191128	2707191129	2707191130	2707191131
Mesorhizobium sp. LSHC412B00			2675847444	2675847443	2675847442	2675847441
Mesorhizobium sp. L103C105A0			2677332323	2677332324	2677332325	2677332326
Mesorhizobium sp. LNHC229A00			2699359266	2699359265	2699359264	2699359263
Mesorhizobium sp. M6A.T.Cr.TU.017.01.1.1			2871478923	2871478922	2871478921	2871478920
Mesorhizobium sp. WSM3882			2791518069	2791518070	2791518071	2791518072
Mesorhizobium plurifarium STM8773			2648117300	2648117299	2648117298	2648117297
Mesorhizobium sp. STM8789			2655464028	2655464027	2655464026	2655464025
Mesorhizobium sp. ORS 3428			2694796116	2694796117	2694796118	2694796119
Mesorhizobium sp. LCM 4577						2694633348	No Ubl, E2, or DUB
Bradyrhizobium murdochi WSM1741						2513697730	No Ubl, E2, or DUB
Bradyrhizobium sp. LMTR 3						2874611875	No Ubl, E2, or DUB
Bradyrhizobium icense LMTR 13						2723844126	No Ubl, E2, or DUB
Bradyrhizobium valentinum LmjM3						2733938610	No Ubl, E2, or DUB
Bradyrhizobium valentinum LmjM6						2733953043	No Ubl, E2, or DUB
Bradyrhizobium retamae Ro19						2733970708	No Ubl, E2, or DUB
Bradyrhizobium algeriense RST91						2879116345	No Ubl, E2, or DUB
Bradyrhizobium australiense WSM 1791						2922366488	No Ubl, E2, or DUB
Bradyrhizobium archetypum WSM 1744						2922386455	No Ubl, E2, or DUB
Bradyrhizobium lablabi CCBAU 23086						2733978051	No Ubl, E2, or DUB
Bradyrhizobium jicamae PAC68						2733958499	No Ubl, E2, or DUB
Bradyrhizobium sp. LB14.3				2935783998	2935783997	2935783996	Incomplete genome record; Identified in Ledvina, Ye et al. (2023)
Methylobacterium sp. UNC300MFChir4.1			2593328680	2593328679	2593328678	2593328677
Methylobacterium phyllostachyos BL47			2653841913	2653841912	2653841911	2653841910
Methylobacterium brachiatum TX0642			2842063429	2842063428	2842063427	2842063426
Methylobacterium brachiatum DSM 19569			2928979547	2928979546	2928979545	2928979544	Ubl used for crystal structure
Methylobacterium sp. Leaf102			2645015595	2645015596	2645015597	2645015598
Methylobacterium phyllosphaerae CBMB27			2653884906	2653884907	2653884908	2653884909
Methylobacterium sp. DB1607			2921452284	2921452283	2921452282	2921452281
Methylobacterium sp. Leaf456			2645610439	2645610438	2645610437	2645610436
Methylobacterium sp. AMS5			2686593701	2686593702	2686593703	2686593704
Methylobacterium sp. GXS13			2724788391	2724788392	2724788393	2724788394
Methylobacterium sp. WL116			2902351139	2902351140	2902351141	2902351142
Methylobacterium sp. UNCCL143			2608536254		2608536253	2608536252	Ubl-E2 fusion
Bradyrhizobium nanningense CCBAU 53390			2874628352	2874628353	2874628354	2874628355
Bradyrhizobium sp. USDA 4538			2926958260	2926958261	2926958262	2926958263
Bradyrhizobium sp. TSA1	2881184426	2881184427	2881184429	2881184430	2881184431	2881184432
Bradyrhizobium japonicum USDA 500	2889285892	2889285891	2889285889	2889285888	2889285887	2889285886
Bradyrhizobium sp. CCH5-F6	2879097762	2879097763	2879097764	2879097765	2879097766	2879097767
Rubrobacter tropicus SCSIO 52909	2884048100		2884048101	2884048102	2884048103	2884048104	CapH-CapP fusion
Rhizobium etli CFN 42, DSM 11541			640441150	640441149	640441148	640441147
Rhizobium leguminosarum SEMIA 422			2842083196	2842083197	2842083198	2842083199
Rhizobium sp. M1			2793338476		2793338477	2793338478	E2 not annotated
Rhizobium mesoamericanum DSM 28449						2739099728	Incomplete genome record
Sinorhizobium sp. PC2			2558864739	2558864740	2558864741	2558864742
Mesorhizobium sp. B3-1-			2938005839		2938005838	2938005837	E2 not annotated
Aminobacter sp. MDW-2			2910908124	2910908125	2910908127	2910908128
Mesorhizobium plurifarium ORS3365			2630749668	2630749667		2630749665	DUB not annotated
Mesorhizobium kowhaii Ach-343			2874171568	2874171567	2874171565	2874171564
Bradyrhizobium sp. WSM2254			2513971194	2513971193	2513971192	2513971191
Bradyrhizobium sp. USDA 3458			2906637985	2906637984	2906637983	2906637982
Sphingomonas sp. IC081			2888443259	2888443260	2888443261	2888443262
Novosphingobium sp. FSW06-99			2776582840	2776582841	2776582842	2776582843
Adhaeribacter aquaticus DSM 16391	2511487291		2511487289		2511487288	2511487287	Ubl-E2 fusion; CapH-CapP fusion
Hymenobacter coccineus CCM 8649			2792394365	2792394364	2792394363	2792394362
Lacibacter cauensis CGMCC 1.7271			2597106445	2597106446	2597106447	2597106448
Flavobacterium granuli BE124			2919317719	2919317718	2919317717	2919317716
Gallionellaceae sp. genome from NDFO enrichment metagenome			2566082707	2566082708	2566082709	2566082710
Gallionellaceae bacterium BP1			2831210504	2831210503	2831210502	2831210501
Mesorhizobium loti CJ3sym			2514034372	2514034373	2514034374	2514034375
Mesorhizobium sp. M2A.F.Ca.ET.040.01.1.1						2906359902	Incomplete genome record
Mesorhizobium sp. M5C.F.Ca.IN.020.32.2.1						2924760625	No Ubl, E2, or DUB
Mesorhizobium sp. LSJC265A00						2674657350	No Ubl, E2, or DUB
Mesorhizobium sp. M7A.F.Ca.CA.001.13.1.1						2906373304	Incomplete genome record
Mesorhizobium sp. M7D.F.Ca.US.004.03.1.1						2906383776	Incomplete genome record
Mesorhizobium sp. L2C084A000						2707305451	No Ubl, E2, or DUB
Bradyrhizobium algeriense RST89						2876812125	Incomplete genome record
Rhodothermaceae bacterium NAT6			2788494943	2788494944	2788494945	2788494946
Burkholderia pseudomallei 305						640659539	No Ubl, E2, or DUB
Cupriavidus sp. UYMSc13B			2901308360	2901308359	2901308358	2901308357
Geodermatophilus turciae DSM 44513			2585682015	2585682014	2585682013	2585682012
Blastococcus sp. TF02A_35			2857808174	2857808175	2857808176	2857808177
Saccharothrix sp. NRRL B-16314			2753074166	2753074167	2753074168	2753074169
Saccharothrix ecbatanensis DSM 45486			2870722545	2870722544	2870722543	2870722542
Saccharothrix variisporea DSM 43911			2778368118	2778368117	2778368116	2778368115
Candidatus Eremiobacteraeota bacterium bin			2781447045	2781447044	2781447043	2781447042
Flavisolibacter ginsengisoli DSM 18119			2583190941	2583190942	2583190943	2583190944
Pontibacter pudoricolor BT214			2884359038	2884359037	2884359036	2884359035
Lacinutrix sp. DN105			2808624426	2808624427	2808624428	2808624429
Bacillus sp. V3-13			2881841454	2881841453	2881841452	2881841451	Ubl gene truncated by incomplete genome record
Pandoraea sp. E26	2584290642	2584290641	2584290640	2584290639	2584290638	2584290637
Burkholderia cepacia JBK9			2662416669	2662416668		2662416667	DUB not annotated
Paucibacter toxinivorans DSM 16998	2771576020	2771576021	2771576022	2771576023	2771576024	2771576025
Parachlamydiales bacterium DeMMO1_19			2828825048	2828825047	2828825046	2828825045
Herbaspirillum huttiense 1147			2819618358	not annotated	2819618357	2819618356	E2 not annotated
Geobacter argillaceus ATCC BAA-1139						2597451230	No Ubl, E2, or DUB
Desulfosporosinus sp. BG	2753178071		2753178072	2753178073	2753178074	2753178075	CapH not annotated
Nocardioides alpinus CGMCC 1.10697			2664110755	2664110756	2664110757	2664110758
Nocardioides glacieisoli HLT3-15			2867489983	2867489982	2867489981	2867489980
Bacillus sp. AZ43			2868363135	2868363134	2868363133	2868363132
Bradyrhizobium sp. WSM4349	2515630122	2515630121	2515630120	2515630119	2515630118	2515630117
Bradyrhizobium sp. HAMBI 2133	2824619904	2824619905	2824619906	2824619907	2824619908	2824619909
Bradyrhizobium yuanmingense CCBAU 05623	2683166283	2683166282	2683166281	2683166280	2683166279	2683166278
Bradyrhizobium japonicum USDA 11	2927078821	2927078820	2927078819	2927078818	2927078817	2927078816
Bradyrhizobium sp. Tubmes 1238132	2935488547	2935488548	2935488549	2935488550	2935488551	2935488552
Ralstonia solanacearum K60	2538678571	2538678572	2538678573	2538678574	2538678575	2538678576
Bradyrhizobium viridifuturi SEMIA 690	2655424283	2655424282	2655424279	2655424278		2655424277	DUB not annotated
Bradyrhizobium forestalis INPA54B	2874618527	2874618528	2874618531	2874618532	2874618533	2874618534
Bradyrhizobium sp. 8(2017					2904699413	2904699414	No Ubl or E2
Bradyrhizobium barranii apii 1S5	2922378860	2922378859	2922378856	2922378855	2922378854	2922378853
Dyella psychrodurans 4MSK11	2894701294	2894701295	2894701298	2894701299	2894701300	2894701301
Ancylobacter sp. FA202			2517476808	2517476807	2517476806	2517476805	Identified in Ledvina, Ye et al. (2023)
Sinorhizobium meliloti T073			2850657717	2850657718	2850657719	2850657720
Agrobacterium tumefaciens DS1462			2918589335	2918589336	2918589337	2918589338
Bradyrhizobium oligotrophicum S58			2598008557	not annotated	2598008558	2598008559
Mesorhizobium helmanticense CSLC115N			2792802303	2792802302	2792802301	2792802300
Ahrensia sp. NAT3			2790239740	2790239741	2790239742	2790239743
Rhizobium leguminosarum Norway			2850821290	2850821289	2850821288	2850821287
Afipia broomeae ATCC 49717	2539112523	2539112522	2539112521	2539112520	2539112519	2539112518
Bradyrhizobium japonicum USDA 62	2927468888	2927468889	2927468890	2927468891	2927468892	2927468893
Bradyrhizobium sp. OHSU_III	2556791319	2556791318	2556791317	2556791316	2556791315	2556791314
Afipia sp. MED728	2790827024	2790827023	2790827022	2790827021	2790827020	2790827019
Rhodanobacter sp. 115	2538837358	2538837357	2538837356	2538837355	2538837354	2538837353
Dyella sp. S184	2894719574	2894719573	2894719572		2894719571	2894719570	E2 not annotated
Burkholderia gladioli 3848s-5						2553303627	No Ubl, E2, or DUB
Janthinobacterium sp. HH101						2624837239	No Ubl, E2, or DUB
Candidatus Heimdallarchaeota archaeon LC_3			2741409528	2741409527	2741409526	2741409525
Ignavibacteria bacterium DeMMO3_9	2829070540		2829070539	2829070538	2829070537	2829070536
